# Dynamics of CRISPR-mediated virus-host interactions in the human gut microbiome

**DOI:** 10.1101/2024.01.23.576851

**Authors:** Adrián López-Beltrán, João Botelho, Jaime Iranzo

**Author notes:** **Competing interests:** The authors declare no competing financial interests.

## Abstract

Arms races between mobile genetic elements and prokaryotic hosts are major drivers of ecological and evolutionary change in microbial communities. Prokaryotic defense systems such as CRISPR-Cas have the potential to regulate microbiome composition by modifying the interactions among bacteria, plasmids, and phages. Here, we used longitudinal metagenomic data from 130 healthy and diseased individuals to study how the interplay of genetic parasites and CRISPR-Cas immunity reflects on the dynamics and composition of the human gut microbiome. Based on the coordinated study of 80,000 CRISPR-Cas loci and their targets, we show that CRISPR-Cas immunity effectively modulates bacteriophage abundances in the gut. Acquisition of CRISPR-Cas immunity typically leads to a decrease in the abundance of lytic phages, but does not necessarily cause their complete disappearance. Much smaller effects are observed for lysogenic phages and plasmids. Conversely, phage-CRISPR interactions shape bacterial microdiversity by producing weak selective sweeps that benefit immune host lineages. Interestingly, distal (and chronologically older) regions of CRISPR arrays are enriched in spacers that are potentially functional and target crass-like phages and local prophages. This suggests that exposure to reactivated prophages and other endemic viruses is a major selective pressure in the gut microbiome that drives the maintenance of long-lasting immune memory.
