## Supplementary Table S2 for "Dynamics of CRISPR-mediated virus-host interactions in the human gut microbiome"

### Sheet: Hoja1
Phylum	Genus	Mean Abundance (%)	Mean Abundance Dysbiosis (%)	Mean Abundance Normal (%)	Association With Dysbiosis	CRISPR
Bacteroidetes	Bacteroides	51.3244	38.8214	54.0591	-0.164057	1
Bacteroidetes	Prevotella	6.80021	2.97445	7.63701	-0.439388	1
Bacteroidetes	Alistipes	3.98251	0.361742	4.77447	-0.859141	1
Bacteroidetes	Parabacteroides	3.92538	3.17048	4.09049	-0.126707	1
Bacteroidetes	Barnesiella	0.650577	0.0152581	0.789538	-0.962082	1
Bacteroidetes	Odoribacter	0.453222	0.124524	0.525117	-0.616638	1
Bacteroidetes	Paraprevotella	0.135464	0.0457539	0.155086	-0.544375	0
Bacteroidetes	Coprobacter	0.100539	0.25505	0.066744	0.585176	1
Firmicutes	Faecalibacterium	8.15819	7.35634	8.33358	-0.0622842	1
Firmicutes	Roseburia	5.1452	10.3342	4.01022	0.440868	1
Firmicutes	Lachnospiraceae_unclassified	2.32018	3.04231	2.16223	0.169099	NA
Firmicutes	Eubacterium	1.38214	1.91178	1.26629	0.203106	1
Firmicutes	Blautia	0.909351	2.51365	0.558447	0.63644	1
Firmicutes	Veillonella	0.870742	3.44198	0.308344	0.835564	1
Firmicutes	Ruminococcaceae_unclassified	0.849076	0.419465	0.943044	-0.384276	NA
Firmicutes	Ruminococcus	0.844811	0.2643	0.971785	-0.572359	1
Firmicutes	Flavonifractor	0.775556	2.09689	0.486545	0.623335	1
Firmicutes	Lachnoclostridium	0.588849	2.26696	0.221801	0.821758	1
Firmicutes	Lachnospira	0.502938	0.787275	0.440746	0.282185	1
Firmicutes	Oscillibacter	0.445055	0.0206391	0.537886	-0.926094	1
Firmicutes	Anaerostipes	0.420757	0.394615	0.426474	-0.0388012	1
Firmicutes	Fusicatenibacter	0.402592	0.608951	0.357456	0.260238	NA
Firmicutes	Dorea	0.35129	0.271996	0.368634	-0.150848	1
Firmicutes	Coprococcus	0.339946	0.0219192	0.409506	-0.898387	1
Firmicutes	Acidaminococcus	0.332688	0.355087	0.327789	0.0399754	1
Firmicutes	Phascolarctobacterium	0.287757	0.025595	0.345099	-0.861908	1
Firmicutes	Clostridium	0.28195	0.541316	0.225219	0.412371	1
Firmicutes	Firmicutes_unclassified	0.251699	0.24912	0.252263	-0.00626712	NA
Firmicutes	Dialister	0.224659	0.0960563	0.252787	-0.449288	1
Firmicutes	Eisenbergiella	0.171376	0.455975	0.109127	0.61378	1
Firmicutes	Butyrivibrio	0.164676	0.00037637	0.200613	-0.996255	1
Firmicutes	Ruthenibacterium	0.157291	0.277253	0.131052	0.358067	0
Firmicutes	Streptococcus	0.144697	0.437351	0.080686	0.688493	1
Firmicutes	Lactobacillus	0.138001	0.661468	0.0235049	0.93137	1
Firmicutes	Erysipelatoclostridium	0.103721	0.475412	0.0224225	0.90992	0
Firmicutes	Anaerotruncus	0.100187	0.0454022	0.11217	-0.42373	1
Proteobacteria	Escherichia	1.39483	5.16621	0.569926	0.801286	1
Proteobacteria	Klebsiella	0.469357	2.18639	0.093796	0.91773	1
Proteobacteria	Parasutterella	0.370325	0.309658	0.383595	-0.106653	1
Proteobacteria	Haemophilus	0.2065	0.695299	0.0995869	0.749431	1
Proteobacteria	Proteobacteria_unclassified	0.183637	0.161366	0.188508	-0.077577	NA
Proteobacteria	Proteus	0.104075	0.556724	0.00506852	0.981956	0
Actinobacteria	Bifidobacterium	0.771342	1.17426	0.683213	0.264365	1
Actinobacteria	Collinsella	0.211886	0.161031	0.223009	-0.161385	1
Verrucomicrobia	Akkermansia	0.887908	0.959921	0.872157	0.0479044	1
